## Supplemental Table 1 for "The Caudate Nucleus Exhibits Distinct Pathology and Cell Type-Specific Responses Across Alzheimer’s Disease"

Gene	Ensembl ID	Probesets
AQP4	ENSG00000171885	7
ARHGAP24	ENSG00000138639	5
CCDC85A	ENSG00000055813	7
CD44	ENSG00000026508	4
CLU	ENSG00000120885	5
CTNNA3	ENSG00000183230	6
EBF1	ENSG00000164330	3
FBXL7	ENSG00000183580	5
LHFPL6	ENSG00000183722	6
MAML2	ENSG00000184384	3
MGAT4C	ENSG00000182050	5
MYL9	ENSG00000101335	7
NKAIN3	ENSG00000185942	4
PICALM	ENSG00000073921	5
PREX2	ENSG00000046889	4
PTPRK	ENSG00000152894	4
SPARCL1	ENSG00000152583	6
XIST	ENSG00000229807	5
A2M	ENSG00000175899	7
ABCG2	ENSG00000118777	4
ADAMTS9	ENSG00000163638	6
ADGRV1	ENSG00000164199	4
BRINP3	ENSG00000162670	7
CDH18	ENSG00000145526	7
CPNE8	ENSG00000139117	6
CXCL14	ENSG00000145824	4
DCC	ENSG00000187323	6
FCHSD2	ENSG00000137478	7
FGF13	ENSG00000129682	4
FSTL5	ENSG00000168843	3
GPCPD1	ENSG00000125772	3
GRIK1	ENSG00000171189	3
IL1RAPL2	ENSG00000189108	6
KCNC2	ENSG00000166006	4
LINGO2	ENSG00000174482	4
NFIB	ENSG00000147862	7
NOS1	ENSG00000089250	7
NR2F2-AS1	ENSG00000247809	7
PDE10A	ENSG00000112541	5
RGS6	ENSG00000182732	3
SEMA6D	ENSG00000137872	6
SLC35F1	ENSG00000196376	6
SORCS3	ENSG00000156395	6
SST	ENSG00000157005	3
TCF7L2	ENSG00000148737	5
VCAN	ENSG00000038427	7
ZNF385D	ENSG00000151789	3
PHYHD1	ENSG00000175287	8
TSPAN7	ENSG00000156298	8
EGF	ENSG00000138798	8
RHPN1	ENSG00000158106	8
GLRX	ENSG00000173221	8
LUCAT1	ENSG00000248323	8
PTCHD1	ENSG00000165186	8
S100B	ENSG00000160307	8
COL27A1	ENSG00000196739	8
HIF3A	ENSG00000124440	8
CSRP1	ENSG00000159176	8
CD38	ENSG00000004468	8
GABRA2	ENSG00000151834	8
FERMT2	ENSG00000073712	8
NFIC	ENSG00000141905	8
MFSD11	ENSG00000092931	8
NPY1R	ENSG00000164128	8
TAC1	ENSG00000006128	7
SSTR1	ENSG00000139874	8
CCKBR	ENSG00000110148	8
CRHR2	ENSG00000106113	8
CRH	ENSG00000147571	8
PDYN	ENSG00000101327	8
CCK	ENSG00000187094	8
VIPR2	ENSG00000106018	8
ANXA1	ENSG00000135046	8
ATP8B1	ENSG00000081923	8
CAVIN1	ENSG00000177469	8
NR4A1	ENSG00000123358	8
SPTAN1	ENSG00000197694	8
ANGPT2	ENSG00000091879	8
RHOBTB1	ENSG00000072422	8
JUN	ENSG00000177606	8
LINC01515	ENSG00000228065	8
IFI16	ENSG00000163565	8
DEK	ENSG00000124795	8
ACBD6	ENSG00000230124	8
ARC	ENSG00000198576	8
FOS	ENSG00000170345	8
PILRA	ENSG00000085514	8
NFKB1	ENSG00000109320	8
RELB	ENSG00000104856	8
TNFAIP3	ENSG00000118503	8
SPPL2A	ENSG00000138600	8
CELF1	ENSG00000149187	8
TRAF3	ENSG00000131323	8
SLC17A6	ENSG00000091664	8
CAMK2N1	ENSG00000162545	8
CPM	ENSG00000135678	8
MEF2C	ENSG00000081189	8
SORL1	ENSG00000137642	8
OPRM1	ENSG00000112038	8
MS4A6A	ENSG00000110077	8
GPR183	ENSG00000169508	8
ABCA7	ENSG00000064687	8
TREM2	ENSG00000095970	7
NME8	ENSG00000086288	8
EPHA1	ENSG00000146904	8
ABI3	ENSG00000108798	8
CD33	ENSG00000105383	8
OLR1	ENSG00000173391	8
RIN3	ENSG00000100599	8
TLR5	ENSG00000187554	8
BIN1	ENSG00000136717	8
CR1	ENSG00000203710	8
PTK2B	ENSG00000120899	8
CTSC	ENSG00000109861	8
SPI1	ENSG00000066336	8
CSF2RA	ENSG00000198223	8
INPP5D	ENSG00000168918	8
IL6R	ENSG00000160712	8
IL1RAP	ENSG00000196083	8
CKLF	ENSG00000217555	5
APOE	ENSG00000130203	4
CD2AP	ENSG00000198087	8
LINC01322	ENSG00000244128	8
NRN1	ENSG00000124785	8
NDUFA10	ENSG00000130414	8
CRLF3	ENSG00000176390	8
BEX3	ENSG00000166681	7
UBE3A	ENSG00000114062	8
CXXC4	ENSG00000168772	8
PDE5A	ENSG00000138735	8
SLITRK5	ENSG00000165300	8
GRIN1	ENSG00000176884	8
H2AFV	ENSG00000105968	8
HMGN1	ENSG00000205581	8
SCG2	ENSG00000171951	8
GOLGA8B	ENSG00000215252	8
WSB1	ENSG00000109046	8
PIK3CA	ENSG00000121879	8
RAB11A	ENSG00000103769	8
PRKACB	ENSG00000142875	8
OPALIN	ENSG00000197430	8
LINC00240	ENSG00000224843	8
CFTR	ENSG00000001626	8
ADAMTS14	ENSG00000138316	8
SOX10	ENSG00000100146	8
ZFYVE16	ENSG00000039319	8
IRS2	ENSG00000185950	8
METTL7A	ENSG00000185432	8
LAMP2	ENSG00000005893	8
SLC38A2	ENSG00000134294	8
KIAA0556	ENSG00000047578	8
KAT2B	ENSG00000114166	8
SOX8	ENSG00000005513	8
KIF19	ENSG00000196169	8
PROM1	ENSG00000007062	8
PIGC	ENSG00000135845	8
CSPG4	ENSG00000173546	8
GOLGA8A	ENSG00000175265	8
SFPQ	ENSG00000116560	8
SUMF1	ENSG00000144455	8
CIRBP	ENSG00000099622	8
MCM3AP	ENSG00000160294	8
LMO3	ENSG00000048540	8
ZMIZ1	ENSG00000108175	8
ZMAT3	ENSG00000172667	8
CTSS	ENSG00000163131	8
LY86	ENSG00000112799	8
CTSH	ENSG00000103811	8
C1QA	ENSG00000173372	8
FCGR2B	ENSG00000072694	8
LYZ	ENSG00000090382	8
GRN	ENSG00000030582	8
C1QB	ENSG00000173369	8
TYROBP	ENSG00000011600	4
C1QC	ENSG00000159189	7
CYBA	ENSG00000051523	8
FCGR2A	ENSG00000143226	8
CTSD	ENSG00000117984	8
CDH8	ENSG00000150394	8
TMEM106B	ENSG00000106460	8
RCAN1	ENSG00000159200	8
RPH3A	ENSG00000089169	8
ITGB5	ENSG00000082781	8
JAK2	ENSG00000096968	8
CDH7	ENSG00000081138	8
COL25A1	ENSG00000188517	8
MAF	ENSG00000178573	8
GPC6	ENSG00000183098	8
BACE2	ENSG00000182240	8
TIMP3	ENSG00000100234	8
EGFR	ENSG00000146648	8
TPM1	ENSG00000140416	8
PGF	ENSG00000119630	8
AKR1C2	ENSG00000151632	8
BGN	ENSG00000182492	8
CLYBL	ENSG00000125246	8
ZFP36	ENSG00000128016	8
NFKBIA	ENSG00000100906	8
GRK3	ENSG00000100077	8
RAP1A	ENSG00000116473	8
ATP6V0A1	ENSG00000033627	8
HSPA6	ENSG00000173110	8
PPP1R17	ENSG00000106341	8
BMF	ENSG00000104081	8
CCL4	ENSG00000275302	8
CD84	ENSG00000066294	8
DUSP2	ENSG00000158050	8
TMEM220	ENSG00000187824	8
KCNH8	ENSG00000183960	8
GLI3	ENSG00000106571	8
SAMD3	ENSG00000164483	8
MKX	ENSG00000150051	8
FRMD7	ENSG00000165694	8
LMNTD1	ENSG00000152936	8
ADAMTS9-AS2	ENSG00000241684	8
VWC2L	ENSG00000174453	8
PENK	ENSG00000181195	8
GPR88	ENSG00000181656	8
TNFRSF17	ENSG00000048462	8
CA12	ENSG00000074410	8
GALNT18	ENSG00000110328	8
SYT10	ENSG00000110975	8
ISL1	ENSG00000016082	8
TSHZ3	ENSG00000121297	8
LAMP5	ENSG00000125869	8
CCR7	ENSG00000126353	8
CNGB1	ENSG00000070729	8
CHRM3	ENSG00000133019	8
NTS	ENSG00000133636	8
NOTCH2	ENSG00000134250	8
ANO3	ENSG00000134343	8
PDGFRA	ENSG00000134853	8
RCBTB1	ENSG00000136144	8
ACSBG1	ENSG00000103740	8
RNF144B	ENSG00000137393	8
ARHGAP29	ENSG00000137962	8
IRAK3	ENSG00000090376	8
HS3ST2	ENSG00000122254	8
PROX1	ENSG00000117707	8
MAN2A1	ENSG00000112893	8
WLS	ENSG00000116729	8
PALMD	ENSG00000099260	8
GRB14	ENSG00000115290	8
ARHGAP31	ENSG00000031081	8
NDST4	ENSG00000138653	8
COL5A3	ENSG00000080573	8
SEL1L3	ENSG00000091490	8
RASGRF2	ENSG00000113319	8
HUNK	ENSG00000142149	8
SLC47A1	ENSG00000142494	8
PTH2R	ENSG00000144407	8
GLRA3	ENSG00000145451	8
HAPLN1	ENSG00000145681	8
SLC22A3	ENSG00000146477	8
LYPD6B	ENSG00000150556	8
FREM2	ENSG00000150893	8
KCNK13	ENSG00000152315	8
GRM1	ENSG00000152822	8
ADAMTS18	ENSG00000140873	8
STK32B	ENSG00000152953	8
UBASH3B	ENSG00000154127	8
CA2	ENSG00000104267	8
TAFA4	ENSG00000163377	8
PRSS12	ENSG00000164099	8
ADGRG6	ENSG00000112414	8
CD3D	ENSG00000167286	8
CALB2	ENSG00000172137	8
KCNS3	ENSG00000170745	8
CMTM8	ENSG00000170293	8
RXFP1	ENSG00000171509	8
HEG1	ENSG00000173706	8
OSBPL3	ENSG00000070882	8
SERTM1	ENSG00000180440	8
L3MBTL4	ENSG00000154655	8
COL9A1	ENSG00000112280	8
EDNRA	ENSG00000151617	8
SOX2	ENSG00000181449	8
CHRNA3	ENSG00000080644	8
NPR3	ENSG00000113389	8
OAF	ENSG00000184232	8
MT1E	ENSG00000169715	6
HS3ST4	ENSG00000182601	8
PLCH1	ENSG00000114805	8
OTX2	ENSG00000165588	8
TSPAN18	ENSG00000157570	8
FAM163A	ENSG00000143340	8
GATA3	ENSG00000107485	8
TBL1Y	ENSG00000092377	8
TH	ENSG00000180176	8
PKIB	ENSG00000135549	8
EYA4	ENSG00000112319	8
NEK5	ENSG00000197168	8
SMOC2	ENSG00000112562	8
RSPO3	ENSG00000146374	8
TLL2	ENSG00000095587	8
CNTNAP3	ENSG00000106714	8
TMC2	ENSG00000149488	8
GULP1	ENSG00000144366	8
FCER2	ENSG00000104921	8
NRP2	ENSG00000118257	8
SPATS2L	ENSG00000196141	8
RGS22	ENSG00000132554	8
TOX	ENSG00000198846	8
ST6GAL2	ENSG00000144057	8
OPN3	ENSG00000054277	8
KMO	ENSG00000117009	8
VIP	ENSG00000146469	8
CFH	ENSG00000000971	8
RGS4	ENSG00000117152	8
MOXD1	ENSG00000079931	8
TCERG1L	ENSG00000176769	8
NR2E1	ENSG00000112333	8
CD2	ENSG00000116824	8
CNR1	ENSG00000118432	8
TSPAN2	ENSG00000134198	8
NTNG1	ENSG00000162631	8
GPC4	ENSG00000076716	8
KANK4	ENSG00000132854	8
RAB3B	ENSG00000169213	8
BEX1	ENSG00000133169	6
GRIK3	ENSG00000163873	8
PCDH11X	ENSG00000102290	8
GLP1R	ENSG00000112164	8
LHX6	ENSG00000106852	8
SVEP1	ENSG00000165124	8
MOG	ENSG00000204655	8
KCTD12	ENSG00000178695	8
KLF12	ENSG00000118922	8
ADCY8	ENSG00000155897	8
ITGA8	ENSG00000077943	8
TRPC3	ENSG00000138741	8
SFRP1	ENSG00000104332	8
ELAVL2	ENSG00000107105	8
ARHGAP6	ENSG00000047648	8
SMOC1	ENSG00000198732	8
LGI2	ENSG00000153012	8
DOCK8	ENSG00000107099	8
SEMA5A	ENSG00000112902	8
TRDC	ENSG00000211829	8
IGHA1	ENSG00000211895	8
PID1	ENSG00000153823	8
CALCRL	ENSG00000064989	8
PDGFD	ENSG00000170962	8
FOXP2	ENSG00000128573	8
DRD1	ENSG00000184845	8
FAT4	ENSG00000196159	8
CAMK2D	ENSG00000145349	8
SLC27A6	ENSG00000113396	8
PDE1C	ENSG00000154678	8
LYPD1	ENSG00000150551	8
MEIS2	ENSG00000134138	8
EPHB1	ENSG00000154928	8
LOXHD1	ENSG00000167210	8
PTCHD4	ENSG00000244694	8
RAB37	ENSG00000172794	8
ETV1	ENSG00000006468	8
ZFPM2	ENSG00000169946	8
IL1R1	ENSG00000115594	8
SATB2	ENSG00000119042	8
MPPED1	ENSG00000186732	8
ELFN1	ENSG00000225968	8
COL12A1	ENSG00000111799	8
ENPP2	ENSG00000136960	8
PTPRU	ENSG00000060656	8
MIR3659HG	ENSG00000224592	2
HRH1	ENSG00000196639	8
NEFM	ENSG00000104722	8
TMEM132C	ENSG00000181234	8
PDE1A	ENSG00000115252	8
GDA	ENSG00000119125	8
CASC6	ENSG00000224944	8
NPAS1	ENSG00000130751	8
FRMPD3	ENSG00000147234	8
FAT1	ENSG00000083857	8
LRP2	ENSG00000081479	8
CHRM2	ENSG00000181072	8
PTPN3	ENSG00000070159	8
CLMP	ENSG00000166250	8
DCDC2C	ENSG00000214866	8
SULF1	ENSG00000137573	8
TAC3	ENSG00000166863	8
XACT	ENSG00000241743	8
CST7	ENSG00000077984	8
ANTXR2	ENSG00000163297	8
SULF2	ENSG00000196562	8
PPP1R1C	ENSG00000150722	8
MEIS1	ENSG00000143995	8
KCNT2	ENSG00000162687	8
TUNAR	ENSG00000250366	8
LEF1	ENSG00000138795	8
NPNT	ENSG00000168743	8
NPFFR2	ENSG00000056291	8
SH3RF2	ENSG00000156463	8
EPHA5	ENSG00000145242	8
PCDH7	ENSG00000169851	8
MEF2C-AS1	ENSG00000248309	8
ANGPT1	ENSG00000154188	8
GFRA2	ENSG00000168546	8
SCIN	ENSG00000006747	8
ADAM28	ENSG00000042980	8
LINC01608	ENSG00000253877	8
LPL	ENSG00000175445	8
TESPA1	ENSG00000135426	8
SLC22A10	ENSG00000184999	8
CACNG5	ENSG00000075429	6
OTX2-AS1	ENSG00000248550	3
CEP112	ENSG00000154240	8
PLD5	ENSG00000180287	8
BACH2	ENSG00000112182	8
KLF5	ENSG00000102554	8
PDZRN4	ENSG00000165966	8
NNMT	ENSG00000166741	8
DRD2	ENSG00000149295	8
ROR1	ENSG00000185483	8
MPDZ	ENSG00000107186	8
LINC00609	ENSG00000257585	6
ADAMTS20	ENSG00000173157	8
MEIS3	ENSG00000105419	8
CTXND1	ENSG00000259417	8
ONECUT1	ENSG00000169856	8
FBN1	ENSG00000166147	8
MT1X	ENSG00000187193	3
PECAM1	ENSG00000261371	8
ADCYAP1	ENSG00000141433	8
LAMA3	ENSG00000053747	8
FRK	ENSG00000111816	8
TARID	ENSG00000227954	8
CORIN	ENSG00000145244	8
TRAC	ENSG00000277734	8
ADORA2A	ENSG00000128271	8
CNTNAP4	ENSG00000152910	8
LHX1	ENSG00000273706	8
PTPRQ	ENSG00000139304	8
KCNIP1	ENSG00000182132	8
CLDN5	ENSG00000184113	8
CDH23	ENSG00000107736	8
TSHZ2	ENSG00000182463	8
RMST	ENSG00000255794	8
LINC02822	ENSG00000286021	8
PTCHD1-AS	ENSG00000233067	5
STRIT1	ENSG00000240045	8
SYTL4	ENSG00000102362	8
EFEMP1	ENSG00000115380	8
SLC6A11	ENSG00000132164	8
SDS	ENSG00000135094	8
CPXM2	ENSG00000121898	8
MATN2	ENSG00000132561	8
ARHGAP15	ENSG00000075884	8
SLC14A1	ENSG00000141469	8
EDNRB	ENSG00000136160	8
STON1	ENSG00000243244	8
ALDH1A1	ENSG00000165092	8
GINS3	ENSG00000181938	8
ID2	ENSG00000115738	8
LYVE1	ENSG00000133800	8
GNA14-AS1	ENSG00000231373	5
TOGARAM2	ENSG00000189350	8
VAX1	ENSG00000148704	8
RBM47	ENSG00000163694	8
SLC22A25	ENSG00000196600	8
GREM2	ENSG00000180875	8
AEBP1	ENSG00000106624	8
OSGIN2	ENSG00000164823	8
PRLR	ENSG00000113494	8
