## Supplemental Table 2 for "The Caudate Nucleus Exhibits Distinct Pathology and Cell Type-Specific Responses Across Alzheimer’s Disease"

	percent AT8 positive area	percent AT8 positive area	percent pTDP43 positive area	percent pTDP43 positive area	percent 6e10 dense core plaque area	percent 6e10 dense core plaque area	percent 6e10 positive area	percent 6e10 positive area	percent of 6e10 positive objects colocalized with Iba1 positive objects	percent of 6e10 positive objects colocalized with Iba1 positive objects	tangle_per_tissue_area_um^2	tangle_per_tissue_area_um^2
	CaH	MTG	CaH	MTG	CaH	MTG	CaH	MTG	CaH	MTG	CaH	MTG
H19.33.004	1e-06	0.017713481	7.4e-05	0.0	0.000801704	0.001994258	0.0	0.001294962	0.0	0.056312203	1.2450566674718118e-07	1.19184331492406e-07
H20.33.001	0.066747	0.053114626	0.000451	0.002634868	0.0	0.013076905	0.0	0.12824423	0.0	0.683516687	7.091257515451706e-07	5.013305417909185e-07
H20.33.005	0.004159	0.113147487	0.000328	0.0	0.010121883	0.044341526	0.0796469	0.168045591	34.3373	1.653814887	2.374794816357793e-07	5.373694504366759e-07
H20.33.008	0.558316	1.419477191	0.000372	0.0	0.00654044	0.429847388	1.11328	2.520692565	25.0	11.89975675	1.3055161073568322e-06	5.612908096421714e-06
H20.33.011	0.282541	0.903202772	1.2e-05	0.0	0.001428179	0.12265025	2.41915	6.44630744	7.32892	24.01673556	5.672006705945464e-07	3.5541488301500073e-06
H20.33.012	0.001723	0.118152115	4.8e-05	0.0	0.0	0.006811607	0.0	0.000764286	0.0	0.002681808	7.745440854128849e-07	4.168760445210811e-07
H20.33.013	0.013461	0.048465869	6e-05	0.0	0.0	0.051497723	0.074065	2.249172799	41.573	6.226051611	4.336356093100815e-07	6.195644339615555e-07
H20.33.015	0.015323	0.127550188	2.3e-05	0.0	0.0	0.242593596	0.00857511	1.299187906	45.4545	7.034025372	3.133815282837912e-07	1.1193555764530557e-06
H20.33.016	0.00825	0.076823969	8.1e-05	0.0	0.004416918	0.078815853	0.571832	1.869931936	8.10811	16.53605557	2.7366185052391457e-07	4.1628460040024147e-07
H20.33.017	4.135247	1.978833129	0.00013	0.122370676	0.001142785	0.624429474	0.264275	2.357342442	46.8111	11.25120076	9.270123967936738e-07	1.0817799535264504e-05
H20.33.018	3.432789	2.011315673	1.2e-05	0.005965027	0.000823109	0.121335566	2.74016	3.000509274	29.6568	20.1985181	7.334927216639696e-06	1.2560152979814372e-05
H20.33.019	0.000251	0.043412911	6.4e-05	0.0	0.0	0.143150126	0.0940291	2.116395548	18.5484	5.346800116	4.1405154299930434e-07	2.579814643688809e-07
H20.33.020	1.717248	1.395571711	4.4e-05	0.0	0.002130411	0.2413445	4.51156	15.29570291	6.87784	49.9432928	1.482776717360028e-06	7.5339815703516415e-06
H20.33.025	0.081498	0.592027496	9.4e-05	0.002931932	0.002875596	0.164546039	1.50588	3.225659769	1.71184	4.186347281	8.521597163150962e-07	4.199717208873346e-06
H20.33.026	1.929459	1.011173608	6.8e-05	0.0	0.0098098	0.239188372	1.73216	6.760132171	53.0511	29.34622543	3.4497075783255918e-06	1.0249541234261706e-05
H20.33.027	0.012355	0.101750643	0.000105	0.0	0.005085267	0.084755591	0.0159865	0.622260668	31.5789	5.650380287	8.124152596723144e-07	1.6581903871745727e-06
H20.33.028	0.219539	1.683492812	0.000743	0.023267027	0.000995416	0.085655423	0.576331	0.377332871	8.56672	3.018920775	3.103294375834297e-06	3.084817716832988e-06
H20.33.029	0.058186	0.093844431	0.000465	0.0	0.001076558	0.113289917	0.443379	1.198885779	17.6334	11.51546893	1.3318742162939954e-06	3.772343650354072e-07
H20.33.031	0.339731	1.605939852	0.000634	0.013836153	0.0	0.124122873	0.199893	3.162984639	31.0078	4.96959497	2.0012986290351627e-06	4.646319154006412e-06
H20.33.033	0.741658	1.200098662	0.00075	0.0	0.003641588	0.149503266	3.02033	6.495166629	1.51168	20.52809524	9.22378637275603e-07	3.780753825254756e-06
H20.33.036	0.101791	0.214959723	0.000178	0.0	0.002870089	0.021321563	2.93063	6.546090886	3.87309	27.76886214	2.5839970382440723e-06	1.221031559400464e-06
H20.33.037	0.039628	3.455456081	0.000651	0.010392386	0.163025241	0.439320309	2.67393	1.536472839	12.9365	24.11601247	3.7056950172516073e-06	1.155718458285143e-05
H20.33.039	0.047158	0.274923388	0.000457	0.0	0.001131671	0.494296329	0.030498	0.570678226	1.382976	5.570749676	1.443810760280883e-06	1.2460819280174155e-06
H20.33.040	0.058698	0.05606376	0.000903	0.0	0.011320165	0.168397058	0.807643	1.505708265	9.15395	7.518117873	4.8144676181698524e-06	5.113783658513459e-07
H20.33.046	0.988699	1.666672955	0.000293	0.015347993	0.008966971	0.81152511	1.06597	2.107489042	2.64317	7.647355145	1.3734490175889485e-06	1.1944665998869787e-05
H21.33.001	0.007741	0.033161347	0.000322	0.0	0.0	0.151299014	0.0	0.003928574	0.0	0.06170024	3.301860139277093e-07	1.0517814245139953e-06
H21.33.002	1.258064	2.588241585	0.000648	0.0	0.006860903	0.220326794	0.765103	3.362636896	57.9827	14.69262557	3.4420059052877684e-06	1.5202238973038469e-05
H21.33.003	0.003378	0.007572086	0.000111	0.0	0.0	0.005997238	0.0	0.000168494	0.0	0.008169412	6.92493029236657e-07	3.518919841373927e-07
H21.33.004	0.000208	0.015822854	0.000132	0.0	0.004326163	0.0	0.0	0.000191268	0.0	0.019695044	7.734864135344048e-08	3.62618798906473e-08
H21.33.013	0.072649	2.837021516	0.000151	0.0	0.003858556	0.093709	2.41776	3.514674635	57.77	11.27799821	2.06776905045293e-07	5.288557344151082e-06
H21.33.018	0.020185	0.007338071	0.00038	0.0	0.0	0.050153817	0.638895	0.630034814	4.7619	7.830472556	6.75978047964401e-07	1.5538294474693564e-07
H21.33.019	0.005162	0.011863017	0.000503	0.0	0.0	0.000452941	0.0	0.026073154	0.0	0.069468407	1.2169796566265205e-06	1.834152573603694e-07
H21.33.022	0.729804	0.711325686	0.000238	0.0	0.0	0.032901025	0.00315364	3.217809436	28.5714	20.20043604	2.2404484073091536e-06	7.323375492201e-06
H21.33.026	0.022816	0.677142237	0.000127	0.0	0.003947404	0.265444099	2.64339	3.242628319	4.82244	3.132150283	6.747539669022119e-07	3.870771079035223e-06
H21.33.027	0.046773	0.650423677	5.8e-05	0.0	0.0	0.118671215	2.47954	3.582815402	1.2987	29.19462747	4.951718894360192e-07	2.503635755608389e-06
H21.33.028	0.008373	0.041366857	3.7e-05	0.0	0.0	0.007437362	0.0	0.002016322	0.0	0.038832906	2.350399907941492e-07	4.112184394195446e-07
H21.33.032	0.010074	0.060415459	8.2e-05	0.0	0.0	0.038673412	0.00417055	0.08114139	66.6667	0.793542683	2.313772024007768e-07	8.409709486961275e-07
H21.33.033	0.191587	2.992553952	0.000508	0.0	0.009060058	0.127457799	3.81505	10.75596125	8.08683	33.71810524	6.978450068903536e-07	8.118207166309263e-06
H21.33.035	0.033705	1.242431161	0.000743	0.003001463	0.0	0.362915952	0.429103	1.736206567	4.37018	4.508731022	1.4975141211304347e-06	7.669169528514349e-06
H21.33.038	0.013295	0.006603551	0.000563	0.0	0.001061547	0.0	0.0	0.0	0.0	0.0	4.711156991595306e-07	2.7013724450742945e-07
H21.33.039	0.238411	4.201246422	0.000109	0.087974235	0.016265546	0.121803096	0.63477	1.291883589	16.0966	12.77981993	7.082697416607551e-07	7.3601869391682474e-06
