## Supplemental Table 7 for "The Caudate Nucleus Exhibits Distinct Pathology and Cell Type-Specific Responses Across Alzheimer’s Disease"

	number of AT8 positive cells per area	percent AT8 positive area	percent pTDP43 positive area	percent 6e10 dense core plaque area	percent 6e10 positive area	percent of 6e10 positive objects colocalized with Iba1 positive objects	tangle_per_tissue_area_um^2	CPS	CPS_AT8	CPS_6E10
H19.33.004	0.0	1e-06	7.4e-05	0.000801704	0.0	0.0	1.2450566674718118e-07	0.0	0.0	0.0
H20.33.001	3.26e-07	0.066747	0.000451	0.0	0.0	0.0	7.091257515451706e-07	0.57721347	0.6189209	0.3496517
H20.33.005	9.26e-08	0.004159	0.000328	0.010121883	0.0796469	34.3373	2.374794816357793e-07	0.7021254	0.4763883	0.7383489
H20.33.008	3.24e-07	0.558316	0.000372	0.00654044	1.11328	25.0	1.3055161073568322e-06	0.9615881	0.82363176	0.9132338
H20.33.011	2.78e-06	0.282541	1.2e-05	0.001428179	2.41915	7.32892	5.672006705945464e-07	0.9728772	0.820284	0.9721025
H20.33.012	3.17e-08	0.001723	4.8e-05	0.0	0.0	0.0	7.745440854128849e-07	0.2617531	0.2641222	0.19511485
H20.33.013	8.14e-07	0.013461	6e-05	0.0	0.074065	41.573	4.336356093100815e-07	0.7981312	0.6261495	0.7321192
H20.33.015	3.77e-07	0.015323	2.3e-05	0.0	0.00857511	45.4545	3.133815282837912e-07	0.6755893	0.56682104	0.58571583
H20.33.016	5.17e-08	0.00825	8.1e-05	0.004416918	0.571832	8.10811	2.7366185052391457e-07	0.81414455	0.5292763	0.8785701
H20.33.017	1.23e-06	4.135247	0.00013	0.001142785	0.264275	46.8111	9.270123967936738e-07	0.9815983	0.97950715	0.8422051
H20.33.018	1.06e-05	3.432789	1.2e-05	0.000823109	2.74016	29.6568	7.334927216639696e-06	1.0	0.9951138	0.9805086
H20.33.019	3.28e-07	0.000251	6.4e-05	0.0	0.0940291	18.5484	4.1405154299930434e-07	0.74069524	0.5158784	0.7615974
H20.33.020	2.32e-06	1.717248	4.4e-05	0.002130411	4.51156	6.87784	1.482776717360028e-06	0.99371576	0.9227708	1.0
H20.33.025	6.01e-07	0.081498	9.4e-05	0.002875596	1.50588	1.71184	8.521597163150962e-07	0.9327398	0.7108926	0.9364036
H20.33.026	2.54e-05	1.929459	6.8e-05	0.0098098	1.73216	53.0511	3.4497075783255918e-06	0.99743426	1.0	0.94700414
H20.33.027	1.05e-07	0.012355	0.000105	0.005085267	0.0159865	31.5789	8.124152596723144e-07	0.66552293	0.51443774	0.6311526
H20.33.028	2.06e-06	0.219539	0.000743	0.000995416	0.576331	8.56672	3.103294375834297e-06	0.94381225	0.79512876	0.8739636
H20.33.029	2.23e-06	0.058186	0.000465	0.001076558	0.443379	17.6334	1.3318742162939954e-06	0.9214649	0.74471384	0.8621218
H20.33.031	2.46e-06	0.339731	0.000634	0.0	0.199893	31.0078	2.0012986290351627e-06	0.93599665	0.8203284	0.8068388
H20.33.033	4.45e-06	0.741658	0.00075	0.003641588	3.02033	1.51168	9.22378637275603e-07	0.9853853	0.88416916	0.9797124
H20.33.036	5.03e-06	0.101791	0.000178	0.002870089	2.93063	3.87309	2.5839970382440723e-06	0.9712776	0.8142583	0.97180814
H20.33.037	9.87e-06	0.039628	0.000651	0.163025241	2.67393	12.9365	3.7056950172516073e-06	0.97729796	0.8456363	0.97600704
H20.33.039	3.92e-06	0.047158	0.000457	0.001131671	0.030498	1.382976	1.443810760280883e-06	0.86004794	0.7616072	0.69616216
H20.33.040	2.16e-06	0.058698	0.000903	0.011320165	0.807643	9.15395	4.8144676181698524e-06	0.9366913	0.7466524	0.9018333
H20.33.046	1.48e-06	0.988699	0.000293	0.008966971	1.06597	2.64317	1.3734490175889485e-06	0.97530174	0.87587446	0.92409164
H21.33.001	1.45e-07	0.007741	0.000322	0.0	0.0	0.0	3.301860139277093e-07	0.43319225	0.45019248	0.29359132
H21.33.002	2.71e-05	1.258064	0.000648	0.006860903	0.765103	57.9827	3.4420059052877684e-06	0.9924666	0.9890358	0.9068598
H21.33.003	2.71e-08	0.003378	0.000111	0.0	0.0	0.0	6.92493029236657e-07	0.3193317	0.32233354	0.2353779
H21.33.004	2.61e-08	0.000208	0.000132	0.004326163	0.0	0.0	7.734864135344048e-08	0.19043057	0.19228595	0.14908043
H21.33.013	1.19e-07	0.072649	0.000151	0.003858556	2.41776	57.77	2.06776905045293e-07	0.92989033	0.67893666	0.96266305
H21.33.018	1.13e-07	0.020185	0.00038	0.0	0.638895	4.7619	6.75978047964401e-07	0.85093236	0.59126484	0.88527054
H21.33.019	1.45e-07	0.005162	0.000503	0.0	0.0	0.0	1.2169796566265205e-06	0.41482744	0.42866057	0.28511223
H21.33.022	2.65e-06	0.729804	0.000238	0.0	0.00315364	28.5714	2.2404484073091536e-06	0.841723	0.8466914	0.5512908
H21.33.026	6.81e-08	0.022816	0.000127	0.003947404	2.64339	4.82244	6.747539669022119e-07	0.8992914	0.6034367	0.96406347
H21.33.027	2.12e-07	0.046773	5.8e-05	0.0	2.47954	1.2987	4.951718894360192e-07	0.92658275	0.6624646	0.9709788
H21.33.028	4.46e-07	0.008373	3.7e-05	0.0	0.0	0.0	2.350399907941492e-07	0.4953595	0.5198412	0.3201534
H21.33.032	5.15e-08	0.010074	8.2e-05	0.0	0.00417055	66.6667	2.313772024007768e-07	0.571815	0.47042662	0.51549965
H21.33.033	2.78e-07	0.191587	0.000508	0.009060058	3.81505	8.08683	6.978450068903536e-07	0.9612654	0.7520557	0.9936019
H21.33.035	7.78e-08	0.033705	0.000743	0.0	0.429103	4.37018	1.4975141211304347e-06	0.8522868	0.61159617	0.85933465
H21.33.038	1.09e-07	0.013295	0.000563	0.001061547	0.0	0.0	4.711156991595306e-07	0.45654508	0.47581023	0.30479148
H21.33.039	5.87e-07	0.238411	0.000109	0.016265546	0.63477	16.0966	7.082697416607551e-07	0.93710065	0.76844066	0.8774727
